# First record of ‘tail-belting’ in two species of free-ranging rodents (*Apodemus flavicollis and Apodemus agrarius*): Adaptation to prevent frostbite?

**DOI:** 10.1101/2021.04.12.439224

**Authors:** Rafal Stryjek, Michael H. Parsons, Piotr Bebas

**Affiliations:** Institute of Psychology, Polish Academy of Sciences, Jaracza 1, 00-378, Warsaw, Poland; Department of Biological Sciences, Fordham University, 441 East Fordham Road, Bronx, NY, USA; Department of Animal Physiology, Institute of Functional Biology and Ecology, Faculty of Biology, University of Warsaw, 1 Miecznikowa Str., 02-096 Warsaw, Poland

**Keywords:** Apodemus, heat loss, non-commensal rodents, temperature regulation, thermal adaptation

## Abstract

Rodents are among the most successful mammals because they have the ability to adapt to a broad range of environmental conditions. Here, we present the first record of a hitherto unknown thermal adaptation to low temperatures that repeatedly occurred in two species of non-commensal rodents (*Apodemus flavicollis* and *Apodemus agrarius*) between January 16 and February 11, 2021. The classic rodent literature implies that rodents prevent heat loss via a broad range of behavioral adaptations including sheltering, sitting on their tails, curling into a ball, or huddling with conspecifics. Yet, we have repeatedly observed an undescribed behavior which we refer to as “tail-belting”. The behavior was performed during the lowest temperatures, whereby animals - which were attracted out of their over-wintering burrows for a highly-palatable food reward - lift and curl the tail medially, before resting it on the dorsal, medial rump while feeding or resting between feeding bouts. We documented 115 instances of the tail-belting behavior; 38 in *Apodemus agrarius*, and 77 in *Apodemus flavicollis*. In *A. flavicollis*, this behavior was only observed below −6.9C, and occurred more often than in *A. Agrarius*. The latter only demonstrated the behavior below −9.5C. We further detail the environmental conditions under which the behavior is performed, and provide possible functions. We then set several directions for future research in this area.
