## Supplemental Table 1 for "First record of ‘tail-belting’ in two species of free-ranging rodents (*Apodemus flavicollis and Apodemus agrarius*): Adaptation to prevent frostbite?"

### Sheet: Arkusz1
								weather data for Warsaw sourced from timeanddate.com
	folder description	date	camera	video	species	time of tail-belting	temperature inside the chamber (°C)	temperature outside (°C)	wind (m/s)	humidity (%)	barometer (mbar)
1	prehab day 74	2021-01-16	1	6	Apodemus flavicollis	1899-12-31 02:10:00	-10.5	-12	2	92	1018
2	prehab day 74	2021-01-16	1	14	Apodemus flavicollis	1899-12-31 02:29:00	-10.5	-12	1	92	1018
3	prehab day 74	2021-01-16	2	81	Apodemus flavicollis	1899-12-31 02:41:00	-10.5	-12	1	92	1018
4	prehab day 74	2021-01-16	2	83	Apodemus flavicollis	1899-12-31 02:48:00	-10.5	-12	1	92	1018
5	prehab day 74	2021-01-16	2	85	Apodemus flavicollis	1899-12-31 02:50:00	-10.5	-12	1	92	1018
6	prehab day 75	2021-01-17	1	21	Apodemus flavicollis	1899-12-31 00:19:00	-11.5	-10	6	79	1013
7	prehab day 75	2021-01-17	1	29	Apodemus agrarius	1899-12-31 13:52:00	-12.5	-12	3	79	1020
8	prehab day 75	2021-01-17	1	32	Apodemus agrarius	1899-12-31 13:54:00	-12.5	-12	3	79	1020
9	prehab day 75	2021-01-17	1	40	Apodemus agrarius	1899-12-31 13:58:00	-12.5	-12	3	79	1020
10	prehab day 75	2021-01-17	1	40	Apodemus agrarius	1899-12-31 13:58:00	-12.5	-12	3	79	1020
11	prehab day 75	2021-01-17	1	41	Apodemus agrarius	1899-12-31 14:00:00	-12.5	-12	3	79	1020
12	prehab day 75	2021-01-17	1	42	Apodemus agrarius	1899-12-31 14:01:00	-12.5	-12	3	79	1020
13	prehab day 75	2021-01-17	1	44	Apodemus agrarius	1899-12-31 14:03:00	-12.5	-12	3	79	1020
14	prehab day 75	2021-01-17	1	44	Apodemus agrarius	1899-12-31 14:03:00	-12.5	-12	3	79	1020
15	prehab day 75	2021-01-17	1	46	Apodemus agrarius	1899-12-31 14:09:00	-12.5	-12	3	79	1020
16	prehab day 75	2021-01-17	1	49	Apodemus agrarius	1899-12-31 14:12:00	-12.5	-12	3	79	1020
17	prehab day 75	2021-01-17	1	50	Apodemus agrarius	1899-12-31 14:12:00	-12.5	-12	3	79	1020
18	prehab day 75	2021-01-17	1	50	Apodemus agrarius	1899-12-31 14:13:00	-12.5	-12	3	79	1020
19	prehab day 75	2021-01-17	1	51	Apodemus agrarius	1899-12-31 14:15:00	-12.5	-12	3	79	1020
20	prehab day 75	2021-01-17	1	52	Apodemus agrarius	1899-12-31 14:16:00	-12.5	-12	3	79	1020
21	prehab day 75	2021-01-16	2	57	Apodemus flavicollis	1899-12-31 23:52:00	-11.5	-10	5	79	1013
22	prehab day 75	2021-01-17	2	61	Apodemus flavicollis	1899-12-31 00:08:00	-11.5	-10	6	79	1013
23	prehab day 75	2021-01-17	2	65	Apodemus flavicollis	1899-12-31 00:14:00	-11.5	-10	6	79	1013
24	prehab day 75	2021-01-17	2	72	Apodemus agrarius	1899-12-31 14:02:00	-12.5	-12	3	79	1020
25	prehab day 75	2021-01-17	2	73	Apodemus agrarius	1899-12-31 14:04:00	-12.5	-12	3	79	1020
26	prehab day 75	2021-01-17	2	74	Apodemus agrarius	1899-12-31 14:04:00	-12.5	-12	3	79	1020
27	prehab day 75	2021-01-17	2	75	Apodemus agrarius	1899-12-31 14:13:00	-12.5	-12	3	79	1020
28	prehab day 75	2021-01-17	2	78	Apodemus agrarius	1899-12-31 14:15:00	-12.5	-12	3	79	1020
29	prehab day 76	2021-01-18	1	2	Apodemus flavicollis	1899-12-31 04:59:00	-17	-19	2	84	1022
30	prehab day 76	2021-01-18	1	3	Apodemus flavicollis	1899-12-31 04:59:00	-17	-19	2	84	1022
31	prehab day 76	2021-01-18	1	8	Apodemus flavicollis	1899-12-31 05:10:00	-17	-19	2	84	1022
32	prehab day 76	2021-01-18	1	9	Apodemus flavicollis	1899-12-31 05:12:00	-17	-19	2	84	1022
33	prehab day 76	2021-01-18	1	11	Apodemus flavicollis	1899-12-31 05:15:00	-17	-19	2	84	1022
34	prehab day 76	2021-01-18	1	14	Apodemus flavicollis	1899-12-31 05:17:00	-17	-20	2	84	1022
35	prehab day 76	2021-01-18	1	15	Apodemus flavicollis	1899-12-31 05:18:00	-17	-20	2	84	1022
36	prehab day 76	2021-01-18	2	33	Apodemus flavicollis	1899-12-31 05:27:00	-17	-20	2	84	1022
37	prehab day 76	2021-01-18	2	33	Apodemus flavicollis	1899-12-31 05:28:00	-17	-20	2	84	1022
38	prehab day 76	2021-01-18	2	34	Apodemus flavicollis	1899-12-31 05:30:00	-17	-20	2	84	1022
39	prehab day 76	2021-01-18	2	43	Apodemus agrarius	1899-12-31 14:48:00	-14.5	-13	1	78	1021
40	prehab day 76	2021-01-18	2	44	Apodemus agrarius	1899-12-31 14:48:00	-14.5	-13	1	78	1021
41	prehab day 76	2021-01-18	2	45	Apodemus agrarius	1899-12-31 14:49:00	-14.5	-13	1	78	1021
42	prehab day 76	2021-01-18	2	45	Apodemus agrarius	1899-12-31 14:49:00	-14.5	-13	1	78	1021
43	prehab day 76	2021-01-18	2	46	Apodemus agrarius	1899-12-31 14:50:00	-14.5	-13	1	78	1021
44	prehab day 76	2021-01-18	2	51	Apodemus agrarius	1899-12-31 14:53:00	-14.5	-13	1	78	1021
45	GS day 15	2021-02-06	1	40	Apodemus agrarius	1899-12-31 19:12:00	-9.5	-9	4	67	1022
46	GS day 15	2021-02-06	1	40	Apodemus agrarius	1899-12-31 19:12:00	-9.5	-9	4	67	1022
47	GS day 15	2021-02-07	1	62	Apodemus agrarius	1899-12-31 14:47:00	-10	-9	7	57	1016
48	GS day 15	2021-02-07	1	69	Apodemus agrarius	1899-12-31 14:51:00	-10	-9	7	57	1016
49	GS day 15	2021-02-07	1	72	Apodemus agrarius	1899-12-31 14:53:00	-10	-9	7	57	1016
50	GS day 15	2021-02-07	1	76	Apodemus agrarius	1899-12-31 14:57:00	-10	-9	7	57	1016
51	GS day 15	2021-02-07	1	81	Apodemus agrarius	1899-12-31 14:59:00	-10	-9	7	57	1016
52	GS day 15	2021-02-07	1	81	Apodemus agrarius	1899-12-31 14:59:00	-10	-9	7	57	1016
53	GS day 15	2021-02-06	2	87	Apodemus agrarius	1899-12-31 19:22:00	-9.5	-9	4	67	1022
54	GS day 15	2021-02-07	1	94	Apodemus agrarius	1899-12-31 15:16:00	-10	-9	7	62	1016
55	GS day 15	2021-02-06	2	101	Apodemus agrarius	1899-12-31 19:33:00	-9.5	-9	4	67	1022
56	GS day 15	2021-02-07	2	162	Apodemus agrarius	1899-12-31 15:18:00	-10	-9	7	62	1016
57	GS day 15	2021-02-07	2	171	Apodemus agrarius	1899-12-31 15:22:00	-10	-9	7	62	1016
58	GS day 15	2021-02-06	1	7	Apodemus flavicollis	1899-12-31 17:56:00	-9.5	-8	5	58	1022
59	GS day 15	2021-02-06	1	13	Apodemus flavicollis	1899-12-31 18:11:00	-9.5	-8	5	58	1022
60	GS day 15	2021-02-06	1	18	Apodemus flavicollis	1899-12-31 18:14:00	-9.5	-8	5	58	1022
61	GS day 15	2021-02-06	1	23	Apodemus flavicollis	1899-12-31 18:18:00	-9.5	-8	5	62	1022
62	GS day 15	2021-02-06	1	25	Apodemus flavicollis	1899-12-31 18:20:00	-9.5	-8	5	62	1022
63	GS day 15	2021-02-06	1	26	Apodemus flavicollis	1899-12-31 18:21:00	-9.5	-8	5	62	1022
64	GS day 15	2021-02-06	1	28	Apodemus flavicollis	1899-12-31 18:29:00	-9.5	-8	5	62	1022
65	GS day 15	2021-02-06	1	33	Apodemus flavicollis	1899-12-31 18:46:00	-9.5	-9	4	67	1022
66	GS day 15	2021-02-06	1	36	Apodemus flavicollis	1899-12-31 18:49:00	-9.5	-9	4	67	1022
67	GS day 15	2021-02-06	2	82	Apodemus flavicollis	1899-12-31 18:33:00	-9.5	-8	5	62	1022
68	GS day 15	2021-02-06	2	85	Apodemus flavicollis	1899-12-31 18:34:00	-9.5	-8	5	62	1022
69	GS day 15	2021-02-06	2	104	Apodemus flavicollis	1899-12-31 21:30:00	-11.5	-11	5	79	1023
70	GS day 15	2021-02-06	2	109	Apodemus flavicollis	1899-12-31 21:35:00	-11.5	-11	5	79	1023
71	GS day 15	2021-02-06	2	109	Apodemus flavicollis	1899-12-31 21:35:00	-11.5	-11	5	79	1023
72	GS day 16	2021-02-07	1	9	Apodemus flavicollis	1899-12-31 22:04:00	-11.5	-11	8	73	1013
73	GS day 16	2021-02-07	1	10	Apodemus flavicollis	1899-12-31 22:05:00	-11.5	-11	8	73	1013
74	GS day 16	2021-02-07	1	12	Apodemus flavicollis	1899-12-31 22:05:00	-11.5	-11	8	73	1013
75	GS day 16	2021-02-07	1	14	Apodemus flavicollis	1899-12-31 22:06:00	-11.5	-11	8	73	1013
76	GS day 16	2021-02-07	1	14	Apodemus flavicollis	1899-12-31 22:06:00	-11.5	-11	8	73	1013
77	GS day 16	2021-02-07	1	15	Apodemus flavicollis	1899-12-31 22:07:00	-11.5	-11	8	73	1013
78	GS day 16	2021-02-07	1	15	Apodemus flavicollis	1899-12-31 22:07:00	-11.5	-11	8	73	1013
79	GS day 16	2021-02-07	1	16	Apodemus flavicollis	1899-12-31 22:08:00	-11.5	-11	8	73	1013
80	GS day 16	2021-02-07	1	16	Apodemus flavicollis	1899-12-31 22:08:00	-11.5	-11	8	73	1013
81	GS day 16	2021-02-07	1	18	Apodemus flavicollis	1899-12-31 22:09:00	-11.5	-11	8	73	1013
82	GS day 16	2021-02-07	1	18	Apodemus flavicollis	1899-12-31 22:09:00	-11.5	-11	8	73	1013
83	GS day 16	2021-02-07	1	20	Apodemus flavicollis	1899-12-31 22:10:00	-11.5	-11	8	73	1013
84	GS day 16	2021-02-07	1	20	Apodemus flavicollis	1899-12-31 22:11:00	-11.5	-11	8	73	1013
85	GS day 16	2021-02-07	1	23	Apodemus flavicollis	1899-12-31 22:12:00	-11.5	-11	8	73	1013
86	GS day 16	2021-02-07	1	24	Apodemus flavicollis	1899-12-31 22:12:00	-11.5	-11	8	73	1013
87	GS day 16	2021-02-07	1	28	Apodemus flavicollis	1899-12-31 22:15:00	-11.5	-11	8	73	1013
88	GS day 16	2021-02-07	1	30	Apodemus flavicollis	1899-12-31 22:16:00	-11.5	-11	6	73	1014
89	GS day 16	2021-02-07	2	54	Apodemus flavicollis	1899-12-31 21:49:00	-11.5	-11	8	73	1013
90	GS day 16	2021-02-07	2	54	Apodemus flavicollis	1899-12-31 21:49:00	-11.5	-11	8	73	1013
91	GS day 16	2021-02-07	2	54	Apodemus flavicollis	1899-12-31 21:49:00	-11.5	-11	8	73	1013
92	GS day 16	2021-02-07	2	57	Apodemus flavicollis	1899-12-31 21:51:00	-11.5	-11	8	73	1013
93	GS day 16	2021-02-07	2	58	Apodemus flavicollis	1899-12-31 21:54:00	-11.5	-11	8	73	1013
94	GS day 16	2021-02-07	2	62	Apodemus flavicollis	1899-12-31 21:57:00	-11.5	-11	8	73	1013
95	GS day 16	2021-02-07	2	64	Apodemus flavicollis	1899-12-31 21:58:00	-11.5	-11	8	73	1013
96	GS day 16	2021-02-07	2	65	Apodemus flavicollis	1899-12-31 21:59:00	-11.5	-11	8	73	1013
97	GS day 16	2021-02-07	2	67	Apodemus flavicollis	1899-12-31 22:01:00	-11.5	-11	8	73	1013
98	GS day 16	2021-02-07	2	70	Apodemus flavicollis	1899-12-31 22:02:00	-11.5	-11	8	73	1013
99	GS day 16	2021-02-07	2	70	Apodemus flavicollis	1899-12-31 22:02:00	-11.5	-11	8	73	1013
100	GS day 16	2021-02-07	2	71	Apodemus flavicollis	1899-12-31 22:03:00	-11.5	-11	8	73	1013
101	GS day 16	2021-02-07	2	71	Apodemus flavicollis	1899-12-31 22:03:00	-11.5	-11	8	73	1013
102	GS day 16	2021-02-07	2	71	Apodemus flavicollis	1899-12-31 22:03:00	-11.5	-11	8	73	1013
103	GS day 16	2021-02-07	2	71	Apodemus flavicollis	1899-12-31 22:03:00	-11.5	-11	8	73	1013
104	GS day 16	2021-02-07	2	72	Apodemus flavicollis	1899-12-31 22:04:00	-11.5	-11	8	73	1013
105	GS day 19	2021-02-11	1	20	Apodemus flavicollis	1899-12-31 14:54:00	-6.9	-11	8	79	1020
106	GS day 19	2021-02-11	1	21	Apodemus flavicollis	1899-12-31 14:55:00	-6.9	-11	8	79	1020
107	GS day 19	2021-02-11	1	22	Apodemus flavicollis	1899-12-31 14:59:00	-6.9	-11	8	79	1020
108	GS day 19	2021-02-11	1	25	Apodemus flavicollis	1899-12-31 15:25:00	-6.9	-11	8	79	1020
109	GS day 19	2021-02-11	2	50	Apodemus flavicollis	1899-12-31 14:45:00	-6.9	-11	8	79	1020
110	GS day 19	2021-02-11	2	52	Apodemus flavicollis	1899-12-31 14:47:00	-6.9	-11	8	79	1020
111	GS day 19	2021-02-11	2	53	Apodemus flavicollis	1899-12-31 14:48:00	-6.9	-11	8	79	1020
112	GS day 19	2021-02-11	2	59	Apodemus flavicollis	1899-12-31 14:53:00	-6.9	-11	8	79	1020
113	GS day 19	2021-02-11	2	65	Apodemus flavicollis	1899-12-31 15:02:00	-6.9	-11	8	79	1020
114	GS day 19	2021-02-11	2	67	Apodemus flavicollis	1899-12-31 15:15:00	-6.9	-10	7	73	1020
115	GS day 19	2021-02-11	2	73	Apodemus flavicollis	1899-12-31 15:26:00	-6.9	-10	7	73	1020
